# Spatial inhibition of RhoA by RhoGAP15B promotes protrusive activity during collective migration

**DOI:** 10.64898/2025.12.30.694567

**Authors:** Vitor Yang, Cristian Marchant, Bing Liu, Mariana Osswald, Jesus Lopez-Gay, Yohanns Bellaiche, Xiaobo Wang, Eurico Morais-de-Sá

## Abstract

The Rho family GTPases RhoA, Rac1 and Cdc42 are well established regulators of collective migration by driving the formation of cellular protrusions and by regulating actomyosin contraction and adhesion. However, how their activation and inhibition are spatially and temporally coordinated remains unclear. Using GFP knock-in lines, we systematically characterized the localization patterns of all *Drosophila* RhoGEFs (activators) and RhoGAPs (inhibitors) in border cells, an *in vivo* model of collective migration. We have further combined RNAi screening with GFP-based validation of depletion efficiency to assess the functional significance of those RhoGEF/GAPs expressed in border cells. This identified RhoGAP15B as a localized inhibitor of RhoA activity at the border cell cortex. RhoGAP15B regulates cluster morphology and is enriched at the leading cell front, where it restrains actomyosin contractility to promote protrusive behavior. Our findings reveal RhoGAP15B as a key spatial RhoA regulator and highlight that patterned RhoGAP and RhoGEF activities are essential for coordinating cortical contraction and protrusion dynamics during collective migration.
