## Supplementary material for "Spatial inhibition of RhoA by RhoGAP15B promotes protrusive activity during collective migration": Table S1

### Sheet: GAP GEF Screen overview
GAP/GEFs enriched in border cell cluster	Localization	RNAi Stock Line Used	BC migration delay **	Mann-Whitney test against control (p-value)	Expression Driver Used	Depletion Efficiency	RNAi protein levels in relation to control (mean ± sd) in %	Human Orthologues
Graf	Outer cortex; PC-BC contacts; Cytoplasm	BDSC_51853*	yes	0.0049	GR1-Gal4	Strong (no clusters)	N/A	ARHGAP26
cdGAPr	Outer cortex	BDSC_38279*	yes	<0.0001	GR1-Gal4	Intermediate	41.6 ± 10.4	ARHGAP32; ARHGAP33
Conu	Outer cortex; Cytoplasm	VDRC_104232*	yes	0.0024	GR1-Gal4	Strong (no clusters)	N/A	ARHGAP18
RhoGAP15B	Outer cortex; Migration front	BDSC_6427*; VDRC_24678##	yes	<0.0001	GR1-Gal4	Strong (no clusters)	N/A	ARAP3, ARAP2, ARAP1
CG43658	Outer cortex; Cytoplasm	BDSC_28754*	yes	<0.0001	tj-Gal4	Intermediate	11.3 ± 2.2	ARHGEF10
RtGEF	Outer cortex; Cytoplasm	VDRC_100583*; BDSC_32947#; VDRC_105093#	no	0.0421	GR1-Gal4	Strong (no clusters)	N/A	ARHGEF6
Sos	Outer cortex; Migration front	BDSC_34833*	yes	<0.0001	tj-Gal4	Strong (no clusters)	N/A	SOS1
Zir	Outer cortex; PC-BC contacts	BDSC_28005*	yes	0.0034	GR1-Gal4	Strong (no clusters)	N/A	DOCK7; DOCK8; DOCK6
RhoGAP19D	BC-BC contacts; PC-BC contacts	BDSC_32361*; BDSC_6436#	no	>0.9999	GR1-Gal4	Strong (no clusters)	N/A	ARHGAP23; ARHGAP21
Cysts	Outer cortex; PC-BC contacts; Cytoplasm	BDSC_33047*	yes	<0.0001	GR1-Gal4	Strong (no clusters)	N/A	ARHGEF18
Trio	PC-BC contacts; Cytoplasm	BDSC_27732*; BDSC_43549#	no	0.6375	tj-Gal4	Intermediate	29.7 ± 5.0	TRIO
Tum	Ring Canals; BC and/or PC nuclei	BDSC_28982*	yes	<0.0001	GR1-Gal4	phenotypic validation (multinucleation)	N/A	RacGAP1
Pbl	Migration front; BC and/or PC nuclei	BDSC_28343*	yes	<0.0001	tj-Gal4	phenotypic validation (multinucleation)	N/A	ECT2
RhoGAP68F	Cytoplasm puncta	BDSC_6442*	no	0.0248	tj-Gal4	Intermediate	36.3 ± 10.0	ARHGAP1
RhoGAPp190	Cytoplasm puncta	BDSC_43987*	no	0.9157	GR1-Gal4	Intermediate	27.8 ± 7.2	ARHGAP5
RhoGAP1A	Cytoplasm	BDSC_33390*	no	0.6496	GR1-Gal4	Intermediate	24.2 ± 8.8	ABR; BCR
Vav	Cytoplasm	BDSC_39059*	yes	0.0038	GR1-Gal4	Strong depletion (no clusters)	N/A	VAV1
Cdep	PC-BC; BC-BC Contacts	N/A	N/A	N/A	N/A	N/A	N/A	FARP1/FARP2
			** migration delay considered significant for p < 0.01
		* data presented in the Figure 2 or this table (columns to the right)
		# does not deplete well
		## Used in Figure 3 and 4

### Sheet: Legend 
Table S1. RhoGAP/GEF Screen overview Table with an overview of the data from the RNAi screen. The following information is provided: in column A, the name of each RhoGAP/GEF targeted for depletion. In column B, the endogenous localization of each protein. In column C, the RNAi stock line used for protein depletion in the screen. In column D, whether the depletion of each RhoGAP/GEF led to border …
